# High-quality genome of the zoophytophagous stink bug, *Nesidiocoris tenuis*, informs their food habit adaptation

**DOI:** 10.1101/2023.08.29.555439

**Authors:** Tomofumi Shibata, Masami Shimoda, Tetsuya Kobayashi, Hiroshi Arai, Yuta Owashi, Takuya Uehara

## Abstract

The zoophytophagous stink bug, *Nesidiocoris tenuis*, is a promising natural enemy of micro-pests such as whiteflies and thrips. This bug possesses both phytophagous and entomophagous food habits, enabling it to obtain nutrition from both plants and insects. This trait allows us to maintain its population density in agricultural fields by introducing insectary plants, even when the pest prey density is extremely low. However, if the bugs’ population becomes too dense, they can sometimes damage crop plants. This dual character seems to arise from the food preferences and chemosensation of this predator. To understand the genomic landscape of *N. tenuis*, we examined the whole genome sequence of a commercially available Japanese strain. We used long-read sequencing and Hi-C analysis to assemble the genome at the chromosomal level. We then conducted a comparative analysis of the genome with previously reported genomes of phytophagous and hematophagous stink bugs to focus on the genetic factors contributing to this species’ herbivorous and carnivorous tendencies. Our findings suggest that the gustatory gene set plays a pivotal role in adapting to food habits, making it a promising target for selective breeding. Furthermore, we identified the whole genomes of microorganisms symbiotic with this species through genomic analysis. We believe that our results shed light on the food habit adaptations of *N. tenuis* and will accelerate breeding efforts based on new breeding techniques for natural enemy insects, including genomics and genome editing.
