## Supplementary Table 1 for "High-quality genome of the zoophytophagous stink bug, *Nesidiocoris tenuis*, informs their food habit adaptation"

### Sheet: synbio_Nt_fun
	Supplementary Table 1 Symbiotic microorganisms gene annotation
	Symbiotic microorganisms gene	N.tenuis gene	pident	length	mismatch	gapopen	qstart	qend	sstart	send	evalue	bitscore	function
	RNTEN_00550	NTJ_15841	46.9	245	130	0	7	251	53	297	3e-63	238.4	Cytochrome c1
	RNTEN_00590	NTJ_01292	50.3	179	83	3	2	179	93	266	1.1e-46	183	Component of the ubiquinol-cytochrome c reductase complex (complex III or cytochrome b-c1 complex), which is a respiratory chain that generates an electrochemical potential coupled to ATP synthesis (By similarity)
	RNTEN_00660	NTJ_12621	27.9	430	284	9	148	568	838	1250	2e-38	157.1	Multidrug resistance protein
	RNTEN_01210	NTJ_09276	36.3	234	140	4	39	268	132	360	3.8e-30	128.6	Peptide chain release factor
	RNTEN_01220	NTJ_12710	34.2	225	126	5	7	218	19	234	1.9e-23	107.5	Elongation factor
	RNTEN_01320	NTJ_01942	55.6	72	32	0	6	77	573	644	7.9e-21	95.9	Isoleucyl-tRNA synthetase
	RNTEN_01330	NTJ_01942	46.1	102	50	1	2	98	334	435	1.6e-23	105.1	Isoleucyl-tRNA synthetase
	RNTEN_01340	NTJ_01942	50	58	27	1	5	62	155	210	1.8e-11	65.1	Isoleucyl-tRNA synthetase
	RNTEN_01400	NTJ_14450	40.4	141	79	2	41	177	102	241	3.4e-21	98.2	Essential component of the PAM complex, a complex required for the translocation of transit peptide-containing proteins from the inner membrane into the mitochondrial matrix in an ATP-dependent manner (By similarity)
	RNTEN_01760	NTJ_12088	42.6	68	36	1	30	94	300	367	3.2e-09	58.9	Adenylyltransferase that mediates the addition of adenosine 5'-monophosphate (AMP) to specific residues of target proteins
	RNTEN_01830	NTJ_11421	73.7	152	40	0	21	172	65	216	1.9e-69	258.5	NADH-ubiquinone oxidoreductase Fe-S protein 7
	RNTEN_01840	NTJ_11078	54.4	147	67	0	36	182	99	245	2e-43	172.2	NADH dehydrogenase (ubiquinone) Fe-S protein 3
	RNTEN_01870	NTJ_16279	63.4	363	133	0	1	363	109	471	2.2e-147	518.5	Fe-S protein 2
	RNTEN_02040	NTJ_06310	31.6	592	379	12	252	824	261	845	4.6e-74	276.2	mutS homolog 2, colon cancer, nonpolyposis type 1 (E. coli)
	RNTEN_02210	NTJ_07931	31.2	484	296	11	5	461	20	493	2.4e-58	223	tRNA synthetases class I (E and Q), catalytic domain
	RNTEN_02590	NTJ_14224	25.3	360	223	13	803	1128	92	439	1.2e-18	92.4	AMP dependent coa ligase
	RNTEN_02640	NTJ_05691	37.8	687	378	11	8	663	10	678	1.4e-120	430.3	methylcrotonoyl-CoA carboxylase 1 (alpha)
	RNTEN_03090	NTJ_06146	45.1	82	40	3	22	103	17	93	5.7e-07	52	Ankyrin repeat
	RNTEN_03120	NTJ_12621	28.7	526	355	6	13	534	130	639	2.7e-61	233	Multidrug resistance protein
	RNTEN_03150	NTJ_01308	36.3	488	209	6	10	397	82	567	9.5e-78	287.3	ATP-dependent Clp protease ATP-binding subunit
	RNTEN_03270	NTJ_12990	22.6	784	439	24	24	725	46	743	3.4e-31	133.7	Leucyl-tRNA synthetase
	RNTEN_03310	NTJ_06458	32.3	164	79	6	13	146	99	260	1.4e-07	53.1	Endonuclease that specifically degrades the RNA of RNA- DNA hybrids (By similarity)
	RNTEN_03330	NTJ_11740	32.7	591	360	5	22	574	76	666	3.1e-82	302.8	heat shock 70 kDa protein cognate
	RNTEN_03340	NTJ_09396	46.7	107	57	0	3	109	59	165	7.8e-24	106.3	2Fe-2S iron-sulfur cluster binding domain
	RNTEN_03700	NTJ_05729	39.9	331	191	5	3	328	36	363	7.4e-62	234.2	tryptophanyl-tRNA synthetase
	RNTEN_03880	NTJ_16081	36.2	80	51	0	32	111	16	95	2.2e-07	53.1	IPP transferase
	RNTEN_03910	NTJ_07709	26.5	230	146	9	42	251	94	320	4.3e-08	55.8	Phosphoglucomutase
	RNTEN_03920	NTJ_04244	27.6	181	95	6	2	168	418	576	4.8e-10	61.6	Multidrug resistance-associated protein
	RNTEN_03960	NTJ_16019	35.5	701	422	14	16	691	44	739	1.6e-101	367.1	polyribonucleotide nucleotidyltransferase
	RNTEN_04280	NTJ_06832	33	100	59	3	180	279	734	825	2.1e-06	50.1	Reverse transcriptase (RNA-dependent DNA polymerase)
	RNTEN_04370	NTJ_09827	32.3	201	120	6	16	203	447	644	5.3e-16	81.3	Multidrug resistance protein
	RNTEN_04820	NTJ_06105	26.3	228	118	6	43	223	173	397	1.5e-08	56.6	Phosphatidate cytidylyltransferase
	RNTEN_05250	NTJ_08780	32.8	131	80	2	28	151	108	237	3.2e-17	85.9	decaprenyl-diphosphate synthase subunit
	RNTEN_05260	NTJ_02753	56	298	125	1	19	310	43	340	7.4e-64	240.7	PHB
	RNTEN_05270	NTJ_00550	49.5	184	89	3	12	194	52	232	4.9e-51	197.6	ec 1.11.1.15
	RNTEN_05340	NTJ_07931	33	367	213	10	3	339	19	382	3.2e-44	176	tRNA synthetases class I (E and Q), catalytic domain
	RNTEN_05580	NTJ_15444	35.2	193	120	3	10	199	62	252	1.7e-32	136	SCO1/SenC
	RNTEN_05670	NTJ_05840	29.7	357	199	6	31	337	113	467	2.2e-40	162.9	AFG1-like ATPase
	RNTEN_05810	NTJ_08303	32.9	82	55	0	18	99	56	137	4.9e-06	47.8	HD domain
	RNTEN_06070	NTJ_15310	52.9	459	206	4	2	450	39	497	3.2e-124	441.8	dihydrolipoyl dehydrogenase
	RNTEN_06470	NTJ_12663	55.1	526	232	3	4	527	23	546	9.5e-155	543.5	Heat shock protein
	RNTEN_06560	NTJ_06832	33	100	59	3	75	174	734	825	1.5e-06	50.1	Reverse transcriptase (RNA-dependent DNA polymerase)
	RNTEN_06680	NTJ_13271	30.1	299	190	5	6	287	109	405	5.6e-27	118.2	Malonyl CoA-acyl carrier protein transacylase
	RNTEN_06810	NTJ_06832	33	100	59	3	150	249	734	825	2e-06	50.1	Reverse transcriptase (RNA-dependent DNA polymerase)
	RNTEN_06940	NTJ_01358	41.8	282	155	3	4	276	13	294	2e-60	229.2	c-1-tetrahydrofolate synthase
	RNTEN_07170	NTJ_06832	33	100	59	3	150	249	734	825	2e-06	50.1	Reverse transcriptase (RNA-dependent DNA polymerase)
	RNTEN_07270	NTJ_14497	49.5	398	196	2	8	400	79	476	4.7e-106	381.3	5-aminolevulinate synthase
	RNTEN_07280	NTJ_15368	35.6	674	362	10	8	617	16	681	3.9e-104	375.6	Heat shock protein
	RNTEN_07430	NTJ_11569	35.5	414	231	8	2	396	15	411	1.1e-60	230.7	prolyl-tRNA synthetase
	RNTEN_07440	NTJ_01417	42.5	193	106	2	4	192	24	215	2.8e-37	151.8	GTP cyclohydrolase i
	RNTEN_07510	NTJ_06953	44.5	591	313	4	182	758	325	914	1e-138	490.7	ATP-dependent serine protease that mediates the selective degradation of misfolded, unassembled or oxidatively damaged polypeptides as well as certain short-lived regulatory proteins in the mitochondrial matrix. May also have a chaperone function in the assembly of inner membrane protein complexes. Participates in the regulation of mitochondrial gene expression and in the maintenance of the integ…
	RNTEN_07800	NTJ_04564	31.4	523	324	10	85	588	309	815	7.8e-62	235	ABC transporter transmembrane region
	RNTEN_08040	NTJ_11604	31.7	391	252	6	17	394	49	437	6.5e-47	184.9	Insulinase (Peptidase family M16)
	RNTEN_08160	NTJ_09133	31.7	385	252	3	21	396	37	419	3.8e-48	189.1	cationic amino acid transporter
	RNTEN_08190	NTJ_02473	41.8	638	363	7	2	635	148	781	1.3e-142	503.4	threonyl-tRNA synthetase
	RNTEN_08340	NTJ_09309	39.5	306	155	9	29	305	2	306	3.4e-45	178.7	MraW methylase family
	RNTEN_08550	NTJ_08411	29.7	175	119	3	132	302	115	289	7.5e-20	94.7	methionyl-tRNA formyltransferase
	RNTEN_08720	NTJ_09696	42.4	542	268	10	290	794	120	654	4.8e-102	369	Translation initiation factor if-2
	RNTEN_08950	NTJ_12637	53.5	185	83	3	1	182	344	528	1.7e-52	202.2	Key enzyme for ketone body catabolism. Transfers the CoA moiety from succinate to acetoacetate. Formation of the enzyme-CoA intermediate proceeds via an unstable anhydride species formed between the carboxylate groups of the enzyme and substrate (By similarity)
	RNTEN_08960	NTJ_12637	50	250	104	2	3	232	57	305	7e-67	250.4	Key enzyme for ketone body catabolism. Transfers the CoA moiety from succinate to acetoacetate. Formation of the enzyme-CoA intermediate proceeds via an unstable anhydride species formed between the carboxylate groups of the enzyme and substrate (By similarity)
	RNTEN_09240	NTJ_08253	40.9	558	294	8	2	533	1	548	1e-113	407.1	ctp synthase
	RNTEN_09430	NTJ_05151	25.2	361	225	7	32	349	70	428	5.3e-29	125.2	coenzyme Q6 homolog, monooxygenase (S. cerevisiae)
	RNTEN_09500	NTJ_05590	32.7	208	128	6	67	272	110	307	8.6e-20	95.5	3-hydroxyacyl-CoA
	RNTEN_09510	NTJ_06832	33	100	59	3	180	279	734	825	2.2e-06	50.1	Reverse transcriptase (RNA-dependent DNA polymerase)
	RNTEN_09610	NTJ_03162	30.1	512	287	12	4	483	72	544	1.9e-53	206.8	Xaa-Pro aminopeptidase
	RNTEN_09660	NTJ_13990	41.9	289	164	4	30	315	30	317	1.4e-60	229.9	delta-aminolevulinic acid dehydratase
	RNTEN_09920	NTJ_12621	32	510	334	5	83	584	140	644	7.2e-68	255	Multidrug resistance protein
	RNTEN_09930	NTJ_04111	64.7	34	12	0	54	87	512	545	6e-06	48.5	transitional endoplasmic reticulum ATPase
	RNTEN_10000	NTJ_15657	50	104	51	1	8	111	27	129	7.8e-24	106.3	iron-sulfur cluster assembly
	RNTEN_10010	NTJ_13751	77.6	125	28	0	2	126	26	150	2.3e-54	208	NifU-like N terminal domain
	RNTEN_10020	NTJ_01281	64.3	401	142	1	11	410	24	424	6.4e-156	547	Cysteine
	RNTEN_10530	NTJ_06832	33	100	59	3	78	177	734	825	1.6e-06	50.1	Reverse transcriptase (RNA-dependent DNA polymerase)
	RNTEN_10740	NTJ_11983	27.3	601	339	18	52	595	451	1010	4.1e-38	156.8	SecA DEAD-like domain
	RNTEN_11310	NTJ_02079	33.9	183	90	3	2	181	21	175	9.6e-23	103.6	adenylate kinase
	RNTEN_11490	NTJ_08310	32.8	195	111	4	63	241	30	220	1.2e-22	103.6	ribosomal protein
	RNTEN_11550	NTJ_10559	56.1	394	168	5	3	394	59	449	1.1e-128	456.4	This protein promotes the GTP-dependent binding of aminoacyl-tRNA to the A-site of ribosomes during protein biosynthesis (By similarity)
	RNTEN_11580	NTJ_06256	63.1	461	165	3	4	460	47	506	1.1e-159	559.7	fumarate hydratase activity
	RNTEN_11680	NTJ_04621	47.1	189	96	4	1	186	57	244	9.3e-46	179.9	Molecular scaffold for Fe-S cluster assembly of mitochondrial iron-sulfur proteins (By similarity)
	RNTEN_11720	NTJ_08399	38	358	218	3	2	355	27	384	4e-65	245.4	ATP-dependent RNA helicase
	RNTEN_12260	NTJ_06832	33	100	59	3	180	279	734	825	2.2e-06	50.1	Reverse transcriptase (RNA-dependent DNA polymerase)
	RNTEN_12550	NTJ_12292	36	328	200	7	3	328	46	365	2.5e-49	192.6	GTP-binding protein
	RNTEN_12720	NTJ_09827	35.1	202	122	5	17	211	1103	1302	9.3e-22	100.5	Multidrug resistance protein
	RNTEN_12760	NTJ_06832	33	100	59	3	180	279	734	825	1.8e-06	50.1	Reverse transcriptase (RNA-dependent DNA polymerase)
	RNTEN_12930	NTJ_09549	47.6	286	143	3	4	282	67	352	1.5e-72	269.6	Catalyzes the radical-mediated insertion of two sulfur atoms into the C-6 and C-8 positions of the octanoyl moiety bound to the lipoyl domains of lipoate-dependent enzymes, thereby converting the octanoylated domains into lipoylated derivatives (By similarity)
	RNTEN_12940	NTJ_14656	48.5	410	188	5	2	389	33	441	1.9e-99	359.4	Interconversion of serine and glycine (By similarity)
	RNTEN_12960	NTJ_06459	44.5	110	54	1	1	103	14	123	1.6e-23	105.1	Glutaredoxin
	RNTEN_13040	NTJ_01045	38.6	101	59	2	11	110	34	132	2.8e-13	71.2	Iron-sulphur cluster biosynthesis
	RNTEN_13280	NTJ_02445	28	314	165	8	7	296	19	295	3.1e-22	102.4	Associates with the EF-Tu.GDP complex and induces the exchange of GDP to GTP. It remains bound to the aminoacyl-tRNA.EF- Tu.GTP complex up to the GTP hydrolysis stage on the ribosome (By similarity)
	RNTEN_13300	NTJ_06536	38.2	343	194	7	24	364	50	376	5.6e-60	228.4	Cysteinyl-tRNA synthetase
	RNTEN_13600	NTJ_10864	40.2	333	183	5	4	320	53	385	4.3e-65	245	O-sialoglycoprotein endopeptidase
	RNTEN_13620	NTJ_15152	42.8	339	192	2	27	364	20	357	4e-80	295	Exchanges the guanine residue with 7-aminomethyl-7- deazaguanine in tRNAs with GU(N) anticodons (tRNA-Asp, -Asn, -His and -Tyr). After this exchange, a cyclopentendiol moiety is attached to the 7-aminomethyl group of 7-deazaguanine, resulting in the hypermodified nucleoside queuosine (Q) (7-(((4,5-cis- dihydroxy-2-cyclopenten-1-yl)amino)methyl)-7-deazaguanosine) (By similarity)
	RNTEN_13670	NTJ_04665	27.7	166	115	2	81	244	3	165	4.4e-09	58.5	Dehydrogenase reductase SDR family member
	RNTEN_13850	NTJ_08525	46.3	391	200	4	1	383	42	430	2.2e-89	325.9	succinyl-CoA synthetase beta
	RNTEN_13860	NTJ_14316	67	291	92	3	5	291	34	324	1.2e-111	399.4	synthetase alpha subunit
	RNTEN_13880	NTJ_08849	34.9	86	56	0	14	99	144	229	1.9e-06	48.5	Glycerol-3-phosphate dehydrogenase
	RNTEN_14160	NTJ_00941	28.2	411	253	8	474	867	1	386	2.8e-36	150.6	DNA polymerase theta
	RNTEN_14170	NTJ_00986	45.9	222	115	2	5	221	27	248	1e-50	196.8	Catalyzes the formation of S-adenosylmethionine from methionine and ATP (By similarity)
	RNTEN_14190	NTJ_00986	71.7	60	17	0	24	83	252	311	8e-21	95.9	Catalyzes the formation of S-adenosylmethionine from methionine and ATP (By similarity)
	RNTEN_14200	NTJ_00986	51.9	81	37	1	1	81	318	396	3.3e-20	94	Catalyzes the formation of S-adenosylmethionine from methionine and ATP (By similarity)
	RNTEN_14310	NTJ_08314	30	343	210	9	40	368	94	420	6.1e-32	135.2	Catalyzes conversion of folates to polyglutamate derivatives allowing concentration of folate compounds in the cell and the intracellular retention of these cofactors, which are important substrates for most of the folate-dependent enzymes that are involved in one-carbon transfer reactions involved in purine, pyrimidine and amino acid synthesis (By similarity)
	RNTEN_14330	NTJ_07903	34.1	255	151	7	14	264	36	277	7.7e-27	117.9	tRNA-dihydrouridine synthase
	RNTEN_14370	NTJ_00335	37.6	202	115	7	12	209	20	214	1.2e-28	123.2	Destroys radicals which are normally produced within the cells and which are toxic to biological systems (By similarity)
	RNTEN_14530	NTJ_01550	68.3	416	131	1	2	416	45	460	1.2e-178	622.5	NADH dehydrogenase (ubiquinone) flavoprotein 1
	RNTEN_14550	NTJ_02070	31.4	194	116	5	43	225	1010	1197	5e-17	84.7	ribonuclease III
	RNTEN_14620	NTJ_11618	39.4	221	114	6	95	296	6	225	6.5e-39	157.9	Cytosolic Fe-S cluster assembly factor
	RNTEN_14650	NTJ_09092	34.2	319	151	11	57	356	90	368	1.6e-34	144.1	Serine protease that shows proteolytic activity against a non-specific substrate beta-casein. Promotes or induces cell death either by direct binding to and inhibition of BIRC proteins (also called inhibitor of apoptosis proteins, IAPs), leading to an increase in caspase activity, or by a BIRC inhibition-independent, caspase-independent and serine protease activity-dependent mechanism. Can antago…
	RNTEN_14690	NTJ_00287	62.9	615	208	4	1	596	47	660	7.5e-222	766.5	succinate dehydrogenase
	RNTEN_14730	NTJ_01592	43.6	700	374	8	5	693	38	727	2.1e-159	559.3	Mitochondrial GTPase that catalyzes the GTP-dependent ribosomal translocation step during translation elongation. During this step, the ribosome changes from the pre-translocational (PRE) to the post-translocational (POST) state as the newly formed A- site-bound peptidyl-tRNA and P-site-bound deacylated tRNA move to the P and E sites, respectively. Catalyzes the coordinated movement of the two tR…
	RNTEN_14810	NTJ_04979	20.3	1594	881	44	14	1356	12	1467	3.4e-44	177.6	DNA-directed RNA polymerase
	RNTEN_15060	NTJ_09276	42	307	173	3	53	355	75	380	1.6e-57	219.9	Peptide chain release factor
	RNTEN_15070	NTJ_00907	43	426	227	5	3	415	73	495	2.2e-87	319.3	acetyltransferase component of pyruvate dehydrogenase
	RNTEN_15290	NTJ_12990	34.1	856	460	23	1	830	43	820	2.3e-120	429.9	Leucyl-tRNA synthetase
	RNTEN_15390	NTJ_07631	40.9	313	182	3	7	318	27	337	5.9e-60	228.4	Isocitrate dehydrogenase
	RNTEN_15420	NTJ_12710	42.5	134	73	1	2	131	17	150	3.2e-26	116.7	Elongation factor
	RNTEN_15460	NTJ_04564	33.3	496	309	6	89	570	320	807	6.6e-66	248.4	ABC transporter transmembrane region
	RNTEN_15720	NTJ_13600	59.8	323	125	2	5	322	28	350	4.8e-106	380.9	Pyruvate dehydrogenase
	RNTEN_15730	NTJ_00268	44.6	314	168	4	13	324	56	365	1.7e-71	266.2	Pyruvate dehydrogenase
	RNTEN_15780	NTJ_14558	36.9	141	87	2	22	160	272	412	3.4e-12	68.2	Cytochrome C oxidase assembly protein
	RNTEN_15800	NTJ_14558	41.8	153	80	2	2	146	87	238	2.4e-23	105.5	Cytochrome C oxidase assembly protein
	RNTEN_16090	NTJ_12687	40.6	470	250	8	3	445	23	490	1.2e-86	317	GTP binding protein 3 (mitochondrial)
	RNTEN_16150	NTJ_08112	47.1	85	43	1	49	131	471	555	1.8e-14	75.5	NADP transhydrogenase
	RNTEN_16280	NTJ_10476	31.8	214	119	6	12	204	569	776	5.4e-19	91.3	ATP-binding cassette sub-family A member
	RNTEN_16330	NTJ_15698	30.1	163	82	6	1	138	155	310	1e-10	63.2	cytidine and deoxycytidylate deaminase zinc-binding region
	RNTEN_16350	NTJ_05085	33.2	355	207	9	2	340	24	364	7.8e-41	164.5	Catalyzes the ferrous insertion into protoporphyrin IX (By similarity)
	RNTEN_16380	NTJ_16091	38.3	94	58	0	8	101	31	124	1.4e-17	85.5	Thioredoxin
	RNTEN_16390	NTJ_12621	23.2	224	120	8	43	233	418	622	1.1e-07	53.9	Multidrug resistance protein
	RNTEN_16510	NTJ_13308	30.8	117	77	2	7	122	114	227	2.9e-07	52	Cardiolipin synthase
	RNTEN_16520	NTJ_15209	25.5	200	114	6	367	550	298	478	1e-07	55.1	60Kd inner membrane protein
	RNTEN_16620	NTJ_08409	40.4	161	84	3	32	187	457	610	1.5e-23	106.3	Catalyzes the transfer of endogenously produced octanoic acid from octanoyl-acyl-carrier-protein onto the lipoyl domains of lipoate-dependent enzymes. Lipoyl-ACP can also act as a substrate although octanoyl-ACP is likely to be the physiological substrate (By similarity)
	RNTEN_16730	NTJ_08112	44.6	139	77	0	1	139	156	294	6.7e-28	120.2	NADP transhydrogenase
	RNTEN_16970	NTJ_10326	51	449	213	3	152	600	278	719	1.7e-123	439.9	Peptidase family M41
	RNTEN_16980	NTJ_09874	72.2	227	61	2	32	256	46	272	4.6e-99	357.5	succinate dehydrogenase
	RNTEN_17160	NTJ_00913	36.9	336	196	8	3	332	7	332	1.4e-50	197.6	DNA mismatch repair protein mlh1
	RNTEN_17180	NTJ_02635	28	189	124	2	4	184	11	195	5.7e-17	84.7	peroxisomal multifunctional enzyme type
	RNTEN_17290	NTJ_06694	40.1	272	141	7	27	279	91	359	2.5e-50	195.7	coproporphyrinogen III oxidase
	RNTEN_17510	NTJ_14332	40.8	314	163	8	553	845	250	561	3.2e-56	216.9	AAA domain (Cdc48 subfamily)
	RNTEN_17560	NTJ_02635	31.3	230	137	5	4	223	12	230	2.3e-20	95.9	peroxisomal multifunctional enzyme type
	RNTEN_17710	NTJ_06297	38.9	337	190	7	3	327	326	658	8e-56	214.2	ATP-dependent serine protease that mediates the selective degradation of misfolded and unassembled polypeptides in the peroxisomal matrix. Necessary for type 2 peroxisome targeting signal (PTS2)-containing protein processing and facilitates peroxisome matrix protein import (By similarity)
	RNTEN_17730	NTJ_06297	50	70	35	0	1	70	695	764	2e-12	67.8	ATP-dependent serine protease that mediates the selective degradation of misfolded and unassembled polypeptides in the peroxisomal matrix. Necessary for type 2 peroxisome targeting signal (PTS2)-containing protein processing and facilitates peroxisome matrix protein import (By similarity)
	RNTEN_17970	NTJ_01157	34.2	968	523	25	2	870	3	955	4.9e-137	485.3	alanyl-tRNA synthetase
	RNTEN_18190	NTJ_06832	33	100	59	3	180	279	734	825	2.2e-06	50.1	Reverse transcriptase (RNA-dependent DNA polymerase)
	RNTEN_18270	NTJ_06832	33	100	59	3	180	279	734	825	2.2e-06	50.1	Reverse transcriptase (RNA-dependent DNA polymerase)
	RNTEN_18320	NTJ_06832	33	100	59	3	180	279	734	825	2.2e-06	50.1	Reverse transcriptase (RNA-dependent DNA polymerase)
	RNTEN_18370	NTJ_08478	46.8	631	313	9	4	614	34	661	2.7e-158	555.4	Glucose inhibited division protein
	RNTEN_18410	NTJ_09297	26.8	529	371	9	9	532	183	700	3.4e-51	199.5	ATP-binding cassette, subfamily F, member
	RNTEN_18480	NTJ_06832	33	100	59	3	180	279	734	825	2.2e-06	50.1	Reverse transcriptase (RNA-dependent DNA polymerase)
	RNTEN_18510	NTJ_11100	32.2	208	124	5	1	205	1	194	4.8e-21	98.2	ATP-binding cassette sub-family A ABC1 member
	RNTEN_18720	NTJ_10437	41.7	139	75	3	9	147	12	144	1.6e-19	92.4	deoxyuridine 5'-triphosphate nucleotidohydrolase
	RNTEN_18780	NTJ_03265	41.8	263	150	1	1	260	61	323	4.7e-59	224.6	semialdehyde dehydrogenase
	RNTEN_19060	NTJ_08136	76	25	6	0	23	47	86	110	1.1e-06	48.1	chromosome 6 open reading frame 57
	RNTEN_19070	NTJ_09589	27.9	208	141	2	25	232	42	240	2.4e-14	75.9	Pfam:UPF0005
	RNTEN_19110	NTJ_11299	40.4	498	280	4	1	481	31	528	5.5e-98	354.8	Allows the formation of correctly charged Gln-tRNA(Gln) through the transamidation of misacylated Glu-tRNA(Gln) in the mitochondria. The reaction takes place in the presence of glutamine and ATP through an activated gamma-phospho-Glu-tRNA(Gln) (By similarity)
	RNTEN_19120	NTJ_08980	35.6	483	280	8	22	489	2	468	1.8e-80	296.6	Allows the formation of correctly charged Gln-tRNA(Gln) through the transamidation of misacylated Glu-tRNA(Gln) in the mitochondria. The reaction takes place in the presence of glutamine and ATP through an activated gamma-phospho-Glu-tRNA(Gln) (By similarity)
	RNTEN_19310	NTJ_11236	41.2	211	120	2	16	222	22	232	2.5e-40	162.2	Cell division protein ftsj
	RNTEN_19470	NTJ_01753	34	391	213	14	6	372	7	376	3.4e-31	132.5	DnaJ central domain
	RNTEN_19480	NTJ_11740	66.4	602	197	3	2	598	73	674	3.6e-222	767.7	heat shock 70 kDa protein cognate
	RNTEN_19600	NTJ_09662	46.5	172	88	2	12	179	21	192	2.1e-31	132.1	biosynthesis protein
	RNTEN_19660	NTJ_13778	38.3	1023	518	22	33	949	59	1074	3.7e-183	638.6	2-oxoglutarate dehydrogenase
	RNTEN_19670	NTJ_10125	48.6	389	196	3	5	390	73	460	2.7e-82	302.4	succinyltransferase component of 2-oxoglutarate dehydrogenase
	RNTEN_19700	NTJ_09251	36.5	249	155	3	136	381	44	292	2.6e-29	126.3	Excitatory amino acid transporter
	RNTEN_19720	NTJ_03334	35.2	88	56	1	7	94	246	332	7.4e-08	53.1	thioredoxin reductase
	RNTEN_19730	NTJ_04564	47.8	582	293	6	24	596	236	815	9.7e-145	510.4	ABC transporter transmembrane region
	RNTEN_20050	NTJ_10507	35.8	313	189	6	111	415	143	451	1.5e-46	183.7	seryl-tRNA synthetase
	RNTEN_20180	NTJ_15310	36.7	463	281	7	2	453	39	500	2.6e-73	272.7	dihydrolipoyl dehydrogenase
	RNTEN_20230	NTJ_04311	66.5	502	168	0	7	508	45	546	4.5e-191	664.1	Produces ATP from ADP in the presence of a proton gradient across the membrane (By similarity)
	RNTEN_20240	NTJ_15246	29.5	288	183	5	1	288	23	290	1.7e-22	103.2	Mitochondrial membrane ATP synthase (F(1)F(0) ATP synthase or Complex V) produces ATP from ADP in the presence of a proton gradient across the membrane which is generated by electron transport complexes of the respiratory chain. F-type ATPases consist of two structural domains, F(1) - containing the extramembraneous catalytic core, and F(0) - containing the membrane proton channel, linked togethe…
	RNTEN_20250	NTJ_04973	77.3	467	102	3	6	472	54	516	3.4e-201	697.6	Produces ATP from ADP in the presence of a proton gradient across the membrane (By similarity)
	RNTEN_20270	NTJ_12295	52.1	893	397	12	8	880	9	890	1.9e-258	888.6	regulation of translational initiation by iron
	RNTEN_20340	NTJ_06832	33	100	59	3	105	204	734	825	1.7e-06	50.1	Reverse transcriptase (RNA-dependent DNA polymerase)
	RNTEN_20380	NTJ_10362	70.6	153	45	0	7	159	55	207	1.9e-39	158.7	NADH dehydrogenase (ubiquinone) Fe-S protein 8
	RNTEN_20660	NTJ_08817	28.4	457	295	13	3	442	4	445	6.1e-41	165.2	cryptochrome
	RNTEN_20760	NTJ_13426	33.3	415	251	4	1	392	93	504	1.4e-63	240.4	CDK5 regulatory subunit-associated protein
	RNTEN_20950	NTJ_06238	36.1	169	97	5	16	181	679	839	4e-18	88.2	ATP-binding cassette, subfamily F, member
	RNTEN_20970	NTJ_09297	29.6	223	144	4	3	216	495	713	1.6e-24	109.8	ATP-binding cassette, subfamily F, member
	RNTEN_21000	NTJ_10276	47.2	424	212	5	1	418	1	418	4.9e-103	371.3	3-oxoacyl- acyl-carrier-protein synthase
	RNTEN_21010	NTJ_10448	34.3	70	46	0	12	81	78	147	5.2e-07	50.1	Carrier of the growing fatty acid chain in fatty acid biosynthesis (By similarity)
	RNTEN_21020	NTJ_08049	28.9	201	121	3	4	187	40	235	1.1e-17	87	dehydrogenase reductase SDR family protein 7-like
	RNTEN_21090	NTJ_05226	30.8	253	159	8	56	302	95	337	8.6e-28	121.3	K00507 stearoyl-CoA desaturase (delta-9 desaturase) EC 1.14.19.1
	RNTEN_21160	NTJ_02410	39.8	196	112	4	1	191	1	195	4.6e-32	134.4	Guanylate
	RNTEN_21720	NTJ_00822	41.6	257	148	2	3	259	114	368	2.3e-58	222.2	Removes the N-terminal methionine from nascent proteins (By similarity)
	RNTEN_21800	NTJ_16220	33.5	394	234	11	14	390	62	444	8.4e-44	174.5	Poly A polymerase head domain
	RNTEN_22560	NTJ_12343	23.8	311	210	12	46	344	123	418	3.4e-11	66.2	ancient conserved domain protein
	RNTEN_22620	NTJ_14199	32.7	226	134	6	2	218	785	1001	2e-18	89.4	ATP-binding cassette subfamily B, member 7
	RNTEN_22740	NTJ_12687	39.1	87	52	1	11	96	238	324	7.6e-09	58.5	GTP binding protein 3 (mitochondrial)
	RNTEN_22850	NTJ_12900	28.4	278	171	4	59	332	107	360	1.8e-24	110.5	ABC1 family
	RNTEN_22860	NTJ_04651	51.4	247	118	2	3	248	40	285	9.2e-65	243.4	biosynthesis methyltransferase
	RNTEN_23100	NTJ_16186	40.6	419	224	10	5	409	21	428	2.3e-86	316.2	methionyl-tRNA synthetase
	RNTEN_23230	NTJ_09227	32.5	123	79	2	13	135	15	133	2.1e-14	75.5	ribosomal protein L13
	RNTEN_23580	NTJ_06600	27.2	301	177	6	37	301	328	622	3.4e-21	99	Signal recognition particle receptor
	RNTEN_23630	NTJ_06554	38.6	70	40	3	6	73	44	112	5e-06	46.6	BolA-like protein
	RNTEN_23750	NTJ_08112	45.6	461	231	6	11	459	594	1046	6.1e-94	341.3	NADP transhydrogenase
	RNTEN_23790	NTJ_05988	32.3	371	214	8	6	354	36	391	9.3e-45	177.6	Pfam:DUF185
	RNTEN_24480	NTJ_06832	33	100	59	3	180	279	734	825	2.2e-06	50.1	Reverse transcriptase (RNA-dependent DNA polymerase)
	RNTEN_24590	anno1.g5710.t1	39.8	374	210	8	130	498	25	388	1.3e-65	247.3	manganese ion binding
	RNTEN_24610	NTJ_13263	35.2	617	338	19	2	598	40	614	6e-86	315.1	aspartyl-tRNA synthetase 2, mitochondrial
	RNTEN_24810	NTJ_02099	51.6	95	46	0	5	99	8	102	2.9e-20	95.9	Porphobilinogen deaminase, dipyromethane cofactor binding domain
	RNTEN_24970	NTJ_06386	37.5	152	83	4	3	145	183	331	2.9e-16	81.6	Pfam:RnaseH
	RNTEN_26300	NTJ_00332	62.2	188	71	0	19	206	35	222	7.9e-68	253.4	ATP-dependent Clp protease, proteolytic subunit
	RNTEN_27130	NTJ_00606	31.7	278	172	10	3	272	33	300	5.8e-28	121.3	Aminomethyltransferase folate-binding domain
	RNTEN_27240	NTJ_12889	30.6	297	200	5	6	299	20	313	3.5e-37	152.1	L-lactate dehydrogenase
	RNTEN_27350	NTJ_13426	25.9	413	255	10	11	376	89	497	4.2e-38	155.6	CDK5 regulatory subunit-associated protein
	RNTEN_27370	NTJ_04389	30.9	246	121	9	125	333	88	321	1.5e-20	97.1	Phenylalanyl-tRNA synthetase
	RNTEN_27590	NTJ_08303	33.6	110	68	1	61	170	33	137	1.7e-09	59.7	HD domain
	RNTEN_27690	NTJ_06832	33	100	59	3	180	279	734	825	2.2e-06	50.1	Reverse transcriptase (RNA-dependent DNA polymerase)
	RNTEN_27720	NTJ_06832	33	100	59	3	180	279	734	825	2.2e-06	50.1	Reverse transcriptase (RNA-dependent DNA polymerase)
	RNTEN_27840	NTJ_06832	33	100	59	3	180	279	734	825	2.2e-06	50.1	Reverse transcriptase (RNA-dependent DNA polymerase)
	RNTEN_27880	NTJ_05689	30.8	185	110	6	8	180	423	601	2.5e-11	65.5	ATP-binding cassette subfamily B
	RNTEN_27970	NTJ_14624	39.2	186	100	3	13	198	77	249	2.4e-27	120.6	Sec7 domain
	RNTEN_28090	NTJ_08807	43.5	368	199	7	3	364	22	386	5.3e-69	258.1	GTP-binding protein
	RNTEN_29050	NTJ_09827	51.2	160	78	0	11	170	514	673	1.4e-38	156	Multidrug resistance protein
	RNTEN_29540	NTJ_02659	23.6	322	195	14	21	329	169	452	1.2e-11	68.2	Patatin-like phospholipase
	RNTEN_29650	NTJ_09827	37.8	397	223	11	8	390	292	678	2.3e-54	209.5	Multidrug resistance protein
	RNTEN_29730	NTJ_14199	39.1	320	188	4	1	315	712	1029	1.2e-56	216.9	ATP-binding cassette subfamily B, member 7
	RNTEN_29940	NTJ_08303	37.2	86	50	2	33	114	7	92	1.2e-07	52.8	HD domain
	RNTEN_31040	NTJ_08303	32.1	156	96	6	27	178	4	153	6e-11	64.3	HD domain
	RNTEN_31390	NTJ_08303	39	77	43	2	29	101	16	92	3.8e-07	51.2	HD domain
	SNTEN_00110	NTJ_10507	35.9	170	104	2	5	169	202	371	1.7e-25	112.5	seryl-tRNA synthetase
	SNTEN_00120	NTJ_10507	48.7	78	36	2	2	76	375	451	3.8e-15	77	seryl-tRNA synthetase
	SNTEN_00150	NTJ_16132	25.3	217	139	4	9	222	32	228	4.7e-14	76.3	Replication factor C (Activator 1) 2, 40kDa
	SNTEN_00240	NTJ_11628	48	492	239	8	2	481	253	739	5.7e-112	401.4	Peptidase family M41
	SNTEN_00280	NTJ_12621	30.7	215	123	5	88	288	1039	1241	3.8e-20	95.5	Multidrug resistance protein
	SNTEN_00560	NTJ_01155	42.1	323	173	6	8	320	56	374	6.7e-60	227.6	lysyl-tRNA synthetase
	SNTEN_00570	NTJ_01155	57.1	126	54	0	34	159	431	556	1e-35	146.4	lysyl-tRNA synthetase
	SNTEN_00990	NTJ_09276	48.7	191	94	2	2	188	191	381	2.4e-41	165.2	Peptide chain release factor
	SNTEN_01280	NTJ_02274	29.7	219	140	6	9	223	974	1182	2.4e-22	103.6	ATP-binding cassette sub-family A ABC1 member
	SNTEN_01720	NTJ_04979	33.8	160	105	1	1	159	243	402	3.1e-19	91.7	DNA-directed RNA polymerase
	SNTEN_01730	NTJ_01020	50	62	31	0	5	66	491	552	2.8e-12	68.6	DNA-directed RNA polymerase
	SNTEN_01740	NTJ_01017	26.5	419	240	16	85	439	199	613	9.7e-22	101.7	DNA-directed RNA polymerase
	SNTEN_01750	NTJ_10006	60.6	66	26	0	3	68	41	106	3.9e-18	87	Ribosomal protein S12
	SNTEN_01780	NTJ_12825	59.1	44	18	0	8	51	34	77	8.6e-10	58.5	Mitochondrial GTPase that mediates the disassembly of ribosomes from messenger RNA at the termination of mitochondrial protein biosynthesis. Not involved in the GTP-dependent ribosomal translocation step during translation elongation (By similarity)
	SNTEN_01790	NTJ_01592	36.7	308	186	4	1	300	171	477	4.8e-52	201.4	Mitochondrial GTPase that catalyzes the GTP-dependent ribosomal translocation step during translation elongation. During this step, the ribosome changes from the pre-translocational (PRE) to the post-translocational (POST) state as the newly formed A- site-bound peptidyl-tRNA and P-site-bound deacylated tRNA move to the P and E sites, respectively. Catalyzes the coordinated movement of the two tR…
	SNTEN_01810	NTJ_01592	39	146	89	0	2	147	591	736	4.2e-25	110.9	Mitochondrial GTPase that catalyzes the GTP-dependent ribosomal translocation step during translation elongation. During this step, the ribosome changes from the pre-translocational (PRE) to the post-translocational (POST) state as the newly formed A- site-bound peptidyl-tRNA and P-site-bound deacylated tRNA move to the P and E sites, respectively. Catalyzes the coordinated movement of the two tR…
	SNTEN_01820	NTJ_10559	70	180	52	1	3	182	59	236	3.4e-72	267.7	This protein promotes the GTP-dependent binding of aminoacyl-tRNA to the A-site of ribosomes during protein biosynthesis (By similarity)
	SNTEN_01830	NTJ_10559	43.5	184	102	2	1	184	269	450	1.8e-41	165.6	This protein promotes the GTP-dependent binding of aminoacyl-tRNA to the A-site of ribosomes during protein biosynthesis (By similarity)
	SNTEN_02020	NTJ_01558	29.9	214	146	2	503	715	285	495	8.9e-28	122.1	dihydrolipoamide branched chain transacylase E2
	SNTEN_02770	NTJ_12657	28.6	196	136	2	16	207	363	558	2.5e-15	79	uridine kinase
	SNTEN_02830	NTJ_04311	55	249	104	1	10	250	45	293	4.7e-69	257.7	Produces ATP from ADP in the presence of a proton gradient across the membrane (By similarity)
	SNTEN_02840	NTJ_05699	71.1	187	54	0	2	188	290	476	2.9e-74	274.6	Produces ATP from ADP in the presence of a proton gradient across the membrane (By similarity)
	SNTEN_02860	NTJ_15246	49.2	63	32	0	5	67	229	291	3.9e-10	60.1	Mitochondrial membrane ATP synthase (F(1)F(0) ATP synthase or Complex V) produces ATP from ADP in the presence of a proton gradient across the membrane which is generated by electron transport complexes of the respiratory chain. F-type ATPases consist of two structural domains, F(1) - containing the extramembraneous catalytic core, and F(0) - containing the membrane proton channel, linked togethe…
	SNTEN_02870	NTJ_04973	70.3	464	131	2	5	462	54	516	1.1e-180	629.4	Produces ATP from ADP in the presence of a proton gradient across the membrane (By similarity)
	SNTEN_02940	NTJ_15952	24.8	431	283	12	60	460	616	1035	1.6e-25	114	RNB
	SNTEN_03030	NTJ_06208	35.2	128	76	4	42	164	25	150	7.3e-10	60.5	signal recognition particle
	SNTEN_03040	NTJ_06208	34.6	81	53	0	19	99	214	294	5.5e-09	57	signal recognition particle
	SNTEN_03090	NTJ_00986	64.9	77	27	0	7	83	27	103	8.5e-23	102.4	Catalyzes the formation of S-adenosylmethionine from methionine and ATP (By similarity)
	SNTEN_03100	NTJ_00986	52.7	245	112	1	1	241	146	390	4.1e-65	244.6	Catalyzes the formation of S-adenosylmethionine from methionine and ATP (By similarity)
	SNTEN_03150	NTJ_12621	36.3	215	120	9	20	223	1042	1250	1.5e-24	110.2	Multidrug resistance protein
	SNTEN_03370	NTJ_11681	42.3	284	135	3	5	265	31	308	3.3e-52	201.8	Ribose-phosphate pyrophosphokinase
	SNTEN_03450	NTJ_07291	40.3	129	75	2	1	128	25	152	4e-18	87.8	Phosphoglycerate kinase
	SNTEN_03460	NTJ_07291	43.1	137	72	3	3	133	218	354	4e-22	100.9	Phosphoglycerate kinase
	SNTEN_03470	NTJ_07291	52.6	76	34	1	2	75	361	436	2.4e-16	80.9	Phosphoglycerate kinase
	SNTEN_03600	NTJ_15099	42	112	64	1	44	155	58	168	7.6e-17	83.6	Triose-phosphate isomerase
	SNTEN_03620	NTJ_09297	28.7	356	249	2	35	385	316	671	8e-39	157.9	ATP-binding cassette, subfamily F, member
	SNTEN_03700	NTJ_08314	25.2	202	121	4	1	172	186	387	1.4e-10	63.2	Catalyzes conversion of folates to polyglutamate derivatives allowing concentration of folate compounds in the cell and the intracellular retention of these cofactors, which are important substrates for most of the folate-dependent enzymes that are involved in one-carbon transfer reactions involved in purine, pyrimidine and amino acid synthesis (By similarity)
	SNTEN_03800	NTJ_05513	53.8	52	22	2	1	51	111	161	2.6e-06	47	Glyceraldehyde-3-phosphate dehydrogenase
	SNTEN_03810	NTJ_05513	41.6	221	118	5	2	216	198	413	1.1e-32	136.7	Glyceraldehyde-3-phosphate dehydrogenase
	SNTEN_03830	NTJ_16186	42	81	46	1	5	84	18	98	3.6e-13	70.5	methionyl-tRNA synthetase
	SNTEN_03900	NTJ_08478	53.6	112	52	0	2	113	386	497	2.9e-29	124.4	Glucose inhibited division protein
	SNTEN_03920	NTJ_06536	34.6	185	107	6	1	180	29	204	9.4e-19	90.1	Cysteinyl-tRNA synthetase
	SNTEN_04080	NTJ_08807	40.2	296	173	3	3	295	22	316	1.1e-51	200.3	GTP-binding protein
	SNTEN_04090	NTJ_08807	53.4	58	27	0	3	60	329	386	7.6e-13	68.9	GTP-binding protein
	SNTEN_04120	NTJ_07931	68.3	60	19	0	4	63	19	78	2.2e-18	87.4	tRNA synthetases class I (E and Q), catalytic domain
	SNTEN_04160	NTJ_09572	34.7	190	111	6	8	187	35	221	4.3e-25	111.3	SAM domain and HD
	SNTEN_04180	NTJ_08253	46.4	334	169	2	3	326	2	335	4.9e-82	301.2	ctp synthase
	SNTEN_04190	NTJ_08253	44.2	147	76	5	1	143	403	547	8.5e-26	113.2	ctp synthase
	SNTEN_04200	NTJ_11675	44.8	116	61	2	1	113	56	171	4.6e-21	97.4	Plays an important role in the de novo pathway and in the salvage pathway of purine nucleotide biosynthesis. Catalyzes the first
	SNTEN_04210	NTJ_11675	45.4	108	59	0	1	108	211	318	1.4e-22	102.1	Plays an important role in the de novo pathway and in the salvage pathway of purine nucleotide biosynthesis. Catalyzes the first
	SNTEN_04460	NTJ_08112	24.7	304	199	5	1	282	109	404	6e-18	88.2	NADP transhydrogenase
	SNTEN_04590	NTJ_05689	30.7	228	142	6	20	236	420	642	4e-27	118.6	ATP-binding cassette subfamily B
	SNTEN_04600	NTJ_05689	34.9	238	133	10	17	245	419	643	3.9e-25	112.1	ATP-binding cassette subfamily B
	SNTEN_04970	NTJ_05135	40.2	194	114	1	5	196	20	213	2.4e-39	158.7	Catalyzes the reversible transfer of the terminal phosphate group between ATP and AMP. Plays an important role in cellular energy homeostasis and in adenine nucleotide metabolism. Adenylate kinase activity is critical for regulation of the phosphate utilization and the AMP de novo biosynthesis pathways (By similarity)
	SNTEN_05180	NTJ_10864	34.9	327	186	7	3	303	53	378	1.3e-44	176.8	O-sialoglycoprotein endopeptidase
	SNTEN_05230	NTJ_09695	43.8	130	68	1	3	127	125	254	1.9e-26	115.2	synthetase
	SNTEN_05240	NTJ_09695	30.7	166	102	6	1	159	256	415	5.2e-14	74.3	synthetase
	SNTEN_05530	NTJ_02310	41.7	115	67	0	5	119	16	130	7.9e-20	93.2	GMP synthase
	SNTEN_05550	NTJ_02310	32.3	158	80	3	5	135	373	530	2e-13	72	GMP synthase
	SNTEN_05630	NTJ_15433	22.9	376	266	7	512	876	836	1198	5.2e-17	86.7	structural maintenance of chromosomes protein
	SNTEN_05710	NTJ_12621	33.8	207	124	5	22	224	404	601	9.1e-26	114	Multidrug resistance protein
	SNTEN_05740	NTJ_07709	36.1	166	101	2	4	169	14	174	9.9e-24	107.1	Phosphoglucomutase
	SNTEN_05950	NTJ_01558	32.1	448	269	7	1	421	55	494	5.5e-54	208.4	dihydrolipoamide branched chain transacylase E2
	SNTEN_05960	NTJ_15310	37.6	354	198	10	6	343	42	388	5.9e-54	208	dihydrolipoyl dehydrogenase
	SNTEN_06460	NTJ_16187	28.5	288	169	7	89	341	347	632	1.2e-27	120.6	NOL1/NOP2/sun family
	SNTEN_06640	NTJ_09926	31.1	219	130	5	1	204	65	277	2.5e-18	89	Calcium-transporting ATPase sarcoplasmic endoplasmic reticulum
	SNTEN_06650	NTJ_09926	52.1	48	23	0	2	49	321	368	1.9e-09	57.8	Calcium-transporting ATPase sarcoplasmic endoplasmic reticulum
	SNTEN_06660	NTJ_15207	34.4	270	152	2	19	263	596	865	6.5e-38	154.5	Na K ATPase
	SNTEN_06840	NTJ_08724	56.1	41	18	0	6	46	31	71	8.1e-10	58.5	ec 3.2.1.20
	SNTEN_07140	NTJ_07683	37.5	56	35	0	5	60	755	810	2.4e-06	47.4	Glycosyl hydrolases family 31
	SNTEN_07270	NTJ_06208	29.8	443	298	8	6	437	6	446	1.9e-47	186.8	signal recognition particle
	SNTEN_07530	NTJ_12565	48.4	93	46	1	9	101	217	307	3.2e-16	80.9	Glycyl-tRNA synthetase
	SNTEN_07540	NTJ_12565	39	141	70	4	16	147	516	649	1.1e-20	96.3	Glycyl-tRNA synthetase
	SNTEN_07650	NTJ_10809	31.6	377	236	7	1	357	198	572	2.5e-50	196.1	ATP-dependent RNA helicase
	SNTEN_07900	NTJ_02274	28.1	96	59	2	9	103	974	1060	3.2e-08	54.7	ATP-binding cassette sub-family A ABC1 member
	SNTEN_07910	NTJ_02947	27.9	229	137	8	153	370	379	590	1.3e-12	70.9	ATP-binding cassette sub-family A member
	SNTEN_08060	NTJ_11538	51.1	45	22	0	2	46	159	203	5.6e-08	52.4	Valyl-tRNA synthetase
	SNTEN_08070	NTJ_14278	42.1	164	94	1	18	181	240	402	3.1e-30	128.3	Anticodon-binding domain of tRNA
	SNTEN_08080	NTJ_01942	41.3	63	36	1	11	72	591	653	1.3e-09	58.5	Isoleucyl-tRNA synthetase
	SNTEN_08450	NTJ_08794	58.4	125	51	1	1	125	210	333	2e-36	148.3	Thymidylate synthase
	SNTEN_08470	NTJ_06525	33.1	148	91	5	2	143	102	247	6.9e-12	67.4	Acyltransferase
	SNTEN_08710	NTJ_06953	47.8	439	219	1	1	429	490	928	2.5e-118	422.2	ATP-dependent serine protease that mediates the selective degradation of misfolded, unassembled or oxidatively damaged polypeptides as well as certain short-lived regulatory proteins in the mitochondrial matrix. May also have a chaperone function in the assembly of inner membrane protein complexes. Participates in the regulation of mitochondrial gene expression and in the maintenance of the integ…
	SNTEN_08950	NTJ_09827	28.7	164	99	6	20	167	457	618	1.6e-08	56.6	Multidrug resistance protein
	SNTEN_09460	NTJ_12889	43.1	116	66	0	22	137	81	196	1.4e-22	102.4	L-lactate dehydrogenase
	SNTEN_09490	NTJ_01320	33.1	169	101	4	7	169	361	523	1.6e-16	82.8	MgsA AAA+ ATPase C terminal
	SNTEN_10010	NTJ_08917	47.3	146	73	3	2	145	129	272	2.7e-30	128.3	tRNA methyl transferase
	SNTEN_11540	NTJ_03495	38.1	223	137	1	1	222	196	418	4.2e-38	154.8	Threonine dehydratase
	SNTEN_11730	NTJ_12621	40.2	87	49	2	57	143	1167	1250	7.5e-09	57	Multidrug resistance protein
	SNTEN_11760	NTJ_12621	44.9	89	46	2	123	211	1165	1250	3.8e-10	62	Multidrug resistance protein
	SNTEN_12000	NTJ_12657	41.7	204	117	1	11	212	125	328	1.2e-39	159.8	uridine kinase
	SNTEN_12860	NTJ_12042	22.4	451	296	16	3	415	64	498	4.4e-19	92.4	histidyl-tRNA synthetase
	SNTEN_12870	NTJ_13263	44	257	130	7	6	256	73	321	4.5e-48	188.3	aspartyl-tRNA synthetase 2, mitochondrial
	SNTEN_12980	NTJ_13263	44	257	130	7	6	256	73	321	4.5e-48	188.3	aspartyl-tRNA synthetase 2, mitochondrial
	SNTEN_13180	NTJ_06254	32.9	82	53	1	1	80	11	92	3.4e-08	53.9	dehydrogenase reductase SDR family member 11-like
	SNTEN_13960	NTJ_07243	37.5	288	159	8	14	281	569	855	2.6e-39	159.1	Plasma membrane
	SNTEN_13970	NTJ_09926	36.4	154	67	4	2	125	298	450	5.1e-17	84	Calcium-transporting ATPase sarcoplasmic endoplasmic reticulum
	SNTEN_14050	NTJ_09535	29.4	197	126	4	23	207	63	258	3e-15	79	ABC protein, subfamily ABCH
	SNTEN_14360	NTJ_06082	29.2	209	86	8	9	156	317	524	6.2e-14	73.9	Xaa-pro dipeptidase
	SNTEN_14670	NTJ_12663	47.5	520	270	3	2	518	22	541	3.1e-134	475.3	Heat shock protein
	SNTEN_14760	NTJ_07431	27.5	207	141	6	16	216	13	216	2.6e-16	82.4	ATP-binding cassette sub-family A ABC1 member
	SNTEN_15060	NTJ_01157	30.1	518	316	7	2	477	246	759	3.3e-56	216.1	alanyl-tRNA synthetase
	SNTEN_15170	NTJ_08303	29.5	122	79	2	3	124	54	168	1.6e-08	57.4	HD domain
	SNTEN_15190	NTJ_01582	35.9	170	106	2	3	170	15	183	3.7e-25	111.3	adenine phosphoribosyltransferase
	SNTEN_15680	NTJ_12112	33	358	222	5	3	348	253	604	1e-45	180.6	SLIDE
	SNTEN_15690	NTJ_07552	51.5	66	31	1	465	530	184	248	1.9e-11	67.4	SNF2 family N-terminal domain
	SNTEN_16040	NTJ_12292	35.6	320	198	3	3	322	46	357	1.4e-48	190.3	GTP-binding protein
	SNTEN_16100	NTJ_07187	51.5	66	32	0	1	66	1	66	6.4e-13	69.7	unfolded protein binding
	SNTEN_16180	NTJ_10476	40.3	62	37	0	1	62	703	764	9.4e-06	45.4	ATP-binding cassette sub-family A member
	SNTEN_16190	NTJ_04564	35.7	112	64	3	1	112	572	675	1.5e-09	58.9	ABC transporter transmembrane region
	SNTEN_16360	NTJ_08326	37.3	365	225	4	2	364	27	389	2.6e-62	236.1	DEAD/DEAH box helicase
	SNTEN_16550	NTJ_01358	39.9	213	118	2	14	216	563	775	3.6e-41	164.9	c-1-tetrahydrofolate synthase
	SNTEN_16560	NTJ_01358	36.1	133	82	2	2	131	335	467	1.8e-22	102.1	c-1-tetrahydrofolate synthase
	SNTEN_16580	NTJ_03232	42.4	250	135	3	35	275	71	320	1.9e-50	196.1	c-1-tetrahydrofolate synthase
	SNTEN_17050	NTJ_09827	31	533	331	7	18	549	177	673	3.5e-56	216.1	Multidrug resistance protein
	SNTEN_17410	NTJ_02473	48.4	95	49	0	2	96	584	678	6.3e-22	99.8	threonyl-tRNA synthetase
	SNTEN_17420	NTJ_02473	39.4	94	57	0	8	101	467	560	5.1e-16	80.5	threonyl-tRNA synthetase
	SNTEN_17460	NTJ_08305	40.2	194	109	4	1	190	119	309	7.8e-35	143.7	Pyruvate kinase
	SNTEN_17480	NTJ_05401	33.7	273	146	5	4	241	83	355	5.7e-30	127.9	Phosphohexokinase
	SNTEN_17490	NTJ_05401	48.8	43	22	0	5	47	21	63	3.8e-07	49.7	Phosphohexokinase
	SNTEN_17600	NTJ_04628	56.8	44	19	0	2	45	62	105	2.6e-10	60.1	Deoxycytidylate deaminase
	SNTEN_17690	NTJ_13501	38.1	147	89	2	9	155	325	469	3.4e-25	111.3	Isoleucyl-tRNA synthetase
	SNTEN_17700	NTJ_13501	35.2	105	64	2	1	102	132	235	3.6e-12	67.8	Isoleucyl-tRNA synthetase
	SNTEN_17780	NTJ_09309	37.2	301	166	6	29	307	2	301	9.5e-35	144.1	MraW methylase family
	SNTEN_17990	NTJ_04389	47.4	57	29	1	1	57	267	322	1.1e-08	55.1	Phenylalanyl-tRNA synthetase
	SNTEN_18240	NTJ_12710	42.6	136	76	2	2	136	15	149	2.8e-24	109	Elongation factor
	SNTEN_18290	NTJ_08411	34.4	128	83	1	89	215	118	245	1.6e-17	86.3	methionyl-tRNA formyltransferase
	SNTEN_19630	NTJ_05689	59.4	106	39	3	1	103	562	666	1.1e-24	109	ATP-binding cassette subfamily B
	SNTEN_19640	NTJ_09827	38.1	160	96	3	4	161	403	561	1.4e-26	115.9	Multidrug resistance protein
	SNTEN_20220	NTJ_09163	54.7	53	24	0	4	56	313	365	1e-08	55.1	ec 4.2.1.11
	SNTEN_20240	NTJ_09163	55	129	53	2	2	125	35	163	2.9e-30	127.9	ec 4.2.1.11
	SNTEN_20250	NTJ_05729	37.6	338	199	5	8	340	38	368	7.4e-57	217.6	tryptophanyl-tRNA synthetase
	SNTEN_20280	NTJ_09785	39.5	81	45	1	3	79	1	81	1.3e-12	68.6	reductase
	SNTEN_20500	NTJ_03113	38.5	135	81	2	1	133	89	223	4.8e-20	94	glucosamine-6-phosphate isomerase
	SNTEN_20640	NTJ_07914	40.8	169	87	6	1	167	42	199	7.5e-27	117.1	Ribulose-phosphate 3-epimerase
	SNTEN_20670	NTJ_11701	29	252	167	5	14	258	37	283	1.2e-24	110.5	Polo kinase kinase
	SNTEN_20780	NTJ_11205	30.2	192	128	4	1	187	5	195	8.2e-15	77.4	ATP-binding cassette sub-family A ABC1 member
	SNTEN_20870	NTJ_09696	34.4	633	356	15	8	594	35	654	1.2e-84	310.8	Translation initiation factor if-2
	SNTEN_21170	NTJ_10900	40	55	33	0	1	55	37	91	4.5e-06	46.6	Thioredoxin
	SNTEN_21540	NTJ_13987	42.3	71	40	1	28	98	1848	1917	2.8e-07	51.2	Pfam:dsRNA_bind
	SNTEN_21560	NTJ_16019	34.5	710	427	15	11	693	38	736	5e-100	362.1	polyribonucleotide nucleotidyltransferase
	SNTEN_21580	NTJ_11706	27.9	394	213	13	3	364	62	416	8e-36	147.9	tumorous imaginal discs
	SNTEN_21590	NTJ_11740	53.1	360	169	0	2	361	308	667	3.8e-97	351.7	heat shock 70 kDa protein cognate
	SNTEN_21600	NTJ_11740	56.9	232	72	5	4	208	75	305	1.7e-59	225.7	heat shock 70 kDa protein cognate
	SNTEN_21610	NTJ_14450	29.1	141	93	2	72	206	102	241	4.4e-12	68.2	Essential component of the PAM complex, a complex required for the translocation of transit peptide-containing proteins from the inner membrane into the mitochondrial matrix in an ATP-dependent manner (By similarity)
	SNTEN_21630	NTJ_14332	39.8	309	158	6	3	287	258	562	2.1e-55	212.6	AAA domain (Cdc48 subfamily)
	SNTEN_21730	NTJ_11352	32.3	164	85	3	18	159	30	189	7.7e-20	93.6	reductase
	SNTEN_22090	NTJ_10476	26.3	228	150	4	17	232	575	796	6.3e-18	87.8	ATP-binding cassette sub-family A member
	SNTEN_22400	anno1.g5710.t1	37	254	155	3	90	343	23	271	5.2e-34	141.7	manganese ion binding
	SNTEN_22420	NTJ_07243	25.1	458	272	14	2	399	391	837	4.1e-30	129	Plasma membrane
	SNTEN_22560	NTJ_07243	25.5	432	251	13	2	371	405	827	3.1e-27	119.4	Plasma membrane
	SNTEN_22670	NTJ_12277	29.5	156	105	3	1	151	299	454	1.3e-08	56.2	tyrosyl-tRNA synthetase
	SNTEN_22690	NTJ_12277	39.8	108	61	1	6	109	25	132	4.2e-15	77.4	tyrosyl-tRNA synthetase
	SNTEN_22980	NTJ_11299	39	287	167	4	4	283	41	326	1.1e-50	196.8	Allows the formation of correctly charged Gln-tRNA(Gln) through the transamidation of misacylated Glu-tRNA(Gln) in the mitochondria. The reaction takes place in the presence of glutamine and ATP through an activated gamma-phospho-Glu-tRNA(Gln) (By similarity)
	SNTEN_23320	NTJ_12621	31	213	138	6	20	230	1042	1247	1.4e-14	76.6	Multidrug resistance protein
	SNTEN_23450	NTJ_14332	38.9	229	114	5	9	219	258	478	6.1e-37	151	AAA domain (Cdc48 subfamily)
	SNTEN_24050	NTJ_09672	34.1	85	47	2	25	103	43	124	9.6e-08	52.8	ABC-2 type transporter
	SNTEN_24200	NTJ_09827	42.2	277	154	6	4	277	397	670	1.2e-52	203.4	Multidrug resistance protein
	SNTEN_24240	NTJ_14656	49.2	63	31	1	10	72	380	441	3.4e-10	60.8	Interconversion of serine and glycine (By similarity)
	SNTEN_24250	NTJ_14656	49.2	240	113	2	6	236	45	284	2.6e-56	215.3	Interconversion of serine and glycine (By similarity)
	SNTEN_24290	NTJ_09294	52.3	86	40	1	32	116	172	257	3.3e-17	84.3	Excises uracil residues from the DNA which can arise as a result of misincorporation of dUMP residues by DNA polymerase or due to deamination of cytosine (By similarity)
	SNTEN_24760	NTJ_03228	36.6	487	244	11	4	428	315	798	5.4e-65	245	ATPase Na K transporting alpha
	SNTEN_24930	NTJ_00941	30.2	400	252	5	119	506	1	385	1.3e-38	157.5	DNA polymerase theta
	SNTEN_24980	NTJ_16028	31.9	279	169	6	8	281	15	277	5.1e-27	118.2	dimethyladenosine transferase
	SNTEN_25080	NTJ_12740	34.1	211	124	5	31	229	42	249	1.7e-26	116.3	TatD related DNase
	SNTEN_25090	NTJ_12687	33.8	302	198	2	5	304	23	324	2.7e-40	162.9	GTP binding protein 3 (mitochondrial)
	SNTEN_25150	NTJ_09136	41.5	455	253	4	8	449	28	482	4.3e-87	318.5	Catalyzes the conversion of inosine 5'-phosphate (IMP) to xanthosine 5'-phosphate (XMP), the first committed and rate- limiting step in the de novo synthesis of guanine nucleotides, and therefore plays an important role in the regulation of cell growth (By similarity)
