## Supplementary Table 2 for "High-quality genome of the zoophytophagous stink bug, *Nesidiocoris tenuis*, informs their food habit adaptation"

### Sheet: Sheet1
	Supplementary Table 2 Software used for genome analysis.
	Software	Version	Websites	References
	Guppy	6.0.16	https://community.nanoporetech.com/docs/prepare/library_prep_protocols/Guppy-protocol/v/gpb_2003_v1_revaw_14dec2018/linux-guppy
	Nanoplot	1.35.5	https://github.com/wdecoster/NanoPlot	De Coster et al., 2018
	GenomeScope 2.0		https://github.com/tbenavi1/genomescope2.0	Ranallo-Benavidez et al., 2020
	NextDenovo	2.5.0	https://github.com/ Nextomics/NextDenovo
	NextPolish	1.3.0	https://github.com/Nextomics/NextPolish	Hu et al., 2020
	BBTools (stats.sh)	44	https://jgi.doe.gov/data-and-tools/software-tools/bbtools/
	BUSCO	5.4.5	https://busco.ezlab.org	Manni et al., 2021
	MEGAN	6.21.16	https://uni-tuebingen.de/fakultaeten/mathematisch-naturwissenschaftliche-fakultaet/fachbereiche/informatik/lehrstuehle/algorithms-in-bioinformatics/software/megan6/	Bagci et al., 2021
	ntLink	1.3.2	https://github.com/bcgsc/ntLink	Coombe et al., 2023
	fastp	0.23.2	https://github.com/OpenGene/fastp	Chen et al., 2018
	SALSA	2.3	https://github.com/marbl/SALSA	Ghurye et al., 2019
	McScanX		https://github.com/wyp1125/MCScanX	Wang et al., 2012
	GENESPACE	1.2.3	https://github.com/jtlovell/GENESPACE	Lovell et al., 2022
	nf-core/hic	2.1.0	https://nf-co.re/hic/2.1.0/	Philip et al., 2020
	HiGlass	1.11.7	https://github.com/higlass/higlass	Kerpedjiev et al., 2018
	RepeatModeler	2.0.2a	https://www.repeatmasker.org/RepeatModeler/	Flynn et al., 2020
	DeepTE		https://github.com/LiLabAtVT/DeepTE	Yan et al., 2020
	RepeatMasker	4.1.2.pl	https://www.repeatmasker.org	Tarailo‐Graovan & Chen, 2009
	BRAKER	2.1.6	https://github.com/Gaius-Augustus/BRAKER	Hoff et al., 2016 ; Bruna et al., 2021
	TSEBRA	1.0.3	https://github.com/Gaius-Augustus/TSEBRA	Gabriel et al., 2021
	GUSHR	1.0.0	https://github.com/Gaius-Augustus/GUSHR	Keilwagen et al., 2016
	EnTAP	0.5.0	https://github.com/harta55/EnTAP	Hart et al., 2020
	DFAST		https://github.com/nigyta/dfast_core	Tanizawa et al., 2017
	gffread	0.12.7	https://github.com/gpertea/gffread	Pertea & Pertea, 2020
	seqkit	2.3.1	https://bioinf.shenwei.me/seqkit/	Shen et al., 2016
	iqtree	2.2.0.3	https://github.com/iqtree/iqtree2	Minh et al., 2020
	r8s	1.81	https://sourceforge.net/projects/r8s/	Sanderson, 2003
	OrthoFinder	2.5.1	https://github.com/davidemms/OrthoFinder	Emms & Kelly, 2019
	CAFÉ	4.2.1	https://github.com/hahnlab/CAFE	Han et al., 2013
	mafft	7.508	https://mafft.cbrc.jp/alignment/software/	Nakamura et al., 2018
	trimal	1.4.1	http://trimal.cgenomics.org/trimal	Capella-Gutierrez et al., 2009
	Figtree	1.4.4	http://tree.bio.ed.ac.uk/software/figtree/
